# A new family of structurally conserved fungal effectors displays epistatic interactions with plant resistance proteins

**DOI:** 10.1101/2020.12.17.423041

**Authors:** Noureddine Lazar, Carl H. Mesarich, Yohann Petit-Houdenot, Nacera Talbi, Ines Li de la Sierra-Gallay, Emilie Zélie, Karine Blondeau, Jérôme Gracy, Bénédicte Ollivier, Françoise Blaise, Thierry Rouxel, Marie-Hélène Balesdent, Alexander Idnurm, Herman van Tilbeurgh, Isabelle Fudal

## Abstract

Recognition of a pathogen avirulence (AVR) effector protein by a cognate plant resistance (R) protein triggers a set of immune responses that render the plant resistant. Pathogens can escape this so-called Effector-Triggered Immunity (ETI) by different mechanisms including the deletion or loss-of-function mutation of the *AVR* gene, the incorporation of point mutations that allow recognition to be evaded while maintaining virulence function, and the acquisition of new effectors that suppress AVR recognition. The Dothideomycete *Leptosphaeria maculans*, causal agent of oilseed rape stem canker, is one of the few fungal pathogens where suppression of ETI by an AVR effector has been demonstrated. Indeed, AvrLm4-7 suppresses Rlm3- and Rlm9- mediated resistance triggered by AvrLm3 and AvrLm5-9, respectively. The presence of *AvrLm4-7* does not impede *AvrLm3* and *AvrLm5-9* expression, and the three AVR proteins do not appear to physically interact. To decipher the epistatic interaction between these *L. maculans* AVR effectors, we determined the crystal structure of AvrLm5-9 and obtained a 3D model of AvrLm3, based on the crystal structure of Ecp11-1, a homologous AVR effector candidate from *Fulvia fulva*. Despite a lack of sequence similarity, AvrLm5-9 and AvrLm3 are structural analogues of AvrLm4-7 (structure previously characterized). Structure-informed sequence database searches identified a larger number of putative structural analogues among *L. maculans* effector candidates, including the AVR effector AvrLmS-Lep2, all produced during the early stages of oilseed rape infection, as well as among effector candidates from other phytopathogenic fungi. These structural analogues are named LARS (for Leptosphaeria AviRulence and Suppressing) effectors. Remarkably, transformants of *L. maculans* expressing one of these structural analogues, Ecp11-1, triggered oilseed rape immunity in several genotypes carrying *Rlm3*. Furthermore, this resistance could be suppressed by AvrLm4-7. These results suggest that Ecp11-1 shares a common activity with AvrLm3 within the host plant which is detected by Rlm3, or that the Ecp11-1 structure is sufficiently close to that of AvrLm3 to be recognized by Rlm3.

**Author summary:** An efficient strategy to control fungal diseases in the field is genetic control using resistant crop cultivars. Crop resistance mainly relies on gene-for-gene relationships between plant resistance (*R*) genes and pathogen avirulence (*AVR*) genes, as defined by Flor in the 1940s. However, such gene-for-gene relationships can increase in complexity over the course of plant-pathogen co-evolution. Resistance against the plant-pathogenic fungus *Leptosphaeria maculans* by *Brassica napus* and other *Brassica* species relies on the recognition of effector (AVR) proteins by R proteins; however, *L. maculans* produces an effector that suppresses a subset of these specific resistances. Using a protein structure approach, we revealed structural analogy between several of the resistance-triggering effectors, the resistance-suppressing effector, and effectors from other plant-pathogenic species in the Dothideomycetes and Sordariomycetes classes, defining a new family of effectors called LARS. Notably, cross-species expression of one LARS effector from *Fulvia fulva*, a pathogen of tomato, in *L. maculans* resulted in recognition by several resistant cultivars of oilseed rape. These results highlight the need to integrate knowledge on effector structures to improve resistance management and to develop broad-spectrum resistances for multi-pathogen control of diseases.
