## Supplementary material for "A new family of structurally conserved fungal effectors displays epistatic interactions with plant resistance proteins": Supp Table 3

### Sheet: Table S3
Table S3: Characteristics of LARS structural analogues identified in fungi								Identification using
Fungal species	Host plant	Class	Order	Protein accession	Length	Cysteines	AvrLm5-9 structure	Ecp11-1 structure	AvrLm4-7 structure
Colletotrichum gloeosporioides	Tomato, olive tree	Sordariomycetes	Glomerellales	EQB51962	128	9		X	X
Colletotrichum higginsianum	~200	Sordariomycetes	Glomerellales	OBR09925	127	8		X	X
Colletotrichum orbiculare	Melons, cucumber	Sordariomycetes	Glomerellales	ENH77538	138	9		X	X
Colletotrichum orbiculare	Melons, cucumber	Sordariomycetes	Glomerellales	ENH83093	127	9		X	X
Corynespora cassiicola	~530	Dothideomycetes	Pleosporales	PSN59677	137	6		X	X
Corynespora cassiicola	~530	Dothideomycetes	Pleosporales	PSN59679	126	8		X	X
Corynespora cassiicola	~530	Dothideomycetes	Pleosporales	PSN63245	138	6		X	X
Corynespora cassiicola	~530	Dothideomycetes	Pleosporales	PSN63246	119	8		X	X
Corynespora cassiicola	~530	Dothideomycetes	Pleosporales	PSN63247	128	9		X	X
Fulvia fulva	Tomato	Dothideomycetes	Capnodiales	KX943050	165	10	X	X
Leptosphaeria biglobosa 'brassicae'	Oilseed rape	Dothideomycetes	Pleosporales	Lbb_g1214_01474	132	7		X	X
Leptosphaeria biglobosa 'brassicae'	Oilseed rape	Dothideomycetes	Pleosporales	Lbb_g1214_01706	132	8		X	X
Leptosphaeria biglobosa 'brassicae'	Oilseed rape	Dothideomycetes	Pleosporales	Lbb_g1214_10952	141	8		X	X
Leptosphaeria biglobosa 'brassicae'	Oilseed rape	Dothideomycetes	Pleosporales	Lbb_g1214_10953	136	6		X	X
Leptosphaeria biglobosa 'thlaspii'	Thlaspi arvense	Dothideomycetes	Pleosporales	Lbt_ibcn65_P005148	132	6		X	X
Leptosphaeria biglobosa 'thlaspii'	Thlaspi arvense	Dothideomycetes	Pleosporales	Lbt_ibcn65_P011342	128	8		X	X
Leptosphaeria biglobosa 'thlaspii'	Thlaspi arvense	Dothideomycetes	Pleosporales	Lbt_ibcn65_P011344	135	6		X	X
Leptosphaeria maculans 'brassicae'	Oilseed rape	Dothideomycetes	Pleosporales	Lmb_jn3_00001_AvrLm3	160	11	X	X
Leptosphaeria maculans 'brassicae'	Oilseed rape	Dothideomycetes	Pleosporales	Lmb_jn3_01426	139	6		X	X
Leptosphaeria maculans 'brassicae'	Oilseed rape	Dothideomycetes	Pleosporales	Lmb_jn3_01427	137	8		X	X
Leptosphaeria maculans 'brassicae'	Oilseed rape	Dothideomycetes	Pleosporales	Lmb_jn3_01428	130	8		X	X
Leptosphaeria maculans 'brassicae'	Oilseed rape	Dothideomycetes	Pleosporales	Lmb_jn3_03262_AvrLm4-7	143	8		X	X
Leptosphaeria maculans 'brassicae'	Oilseed rape	Dothideomycetes	Pleosporales	Lmb_jn3_03263	142	8			X
Leptosphaeria maculans 'brassicae'	Oilseed rape	Dothideomycetes	Pleosporales	Lmb_jn3_03815	140	8	X
Leptosphaeria maculans 'brassicae'	Oilseed rape	Dothideomycetes	Pleosporales	Lmb_jn3_08343_AvrLmS-Lep2	141	8	X
Leptosphaeria maculans 'brassicae'	Oilseed rape	Dothideomycetes	Pleosporales	Lmb_jn3_08418	138	6			X
Leptosphaeria maculans 'brassicae'	Oilseed rape	Dothideomycetes	Pleosporales	Lmb_jn3_08419	174	8		X	X
Leptosphaeria maculans 'brassicae'	Oilseed rape	Dothideomycetes	Pleosporales	Lmb_jn3_08421	127	8			X
Leptosphaeria maculans 'brassicae'	Oilseed rape	Dothideomycetes	Pleosporales	Lmb_Jn3_10106_AvrLm5-9	141	7	X
Leptosphaeria maculans 'brassicae'	Oilseed rape	Dothideomycetes	Pleosporales	Lmb_jn3_12986	143	8	X
Leptosphaeria maculans 'lepidii'	Lepidium sativum	Dothideomycetes	Pleosporales	Lml_ibcn84_P002972	129	8		X	X
Leptosphaeria maculans 'lepidii'	Lepidium sativum	Dothideomycetes	Pleosporales	Lml_ibcn84_P002974	139	6		X	X
Leptosphaeria maculans 'lepidii'	Lepidium sativum	Dothideomycetes	Pleosporales	Lml_ibcn84_P007702	144	8	X
Leptosphaeria maculans 'lepidii'	Lepidium sativum	Dothideomycetes	Pleosporales	Lml_ibcn84_P010674	128	8		X	X
Macrophomina phaseolina	~500	Dothideomycetes	Botryosphaeriales	EKG11362	138	7		X	X
Macrophomina phaseolina	~500	Dothideomycetes	Botryosphaeriales	EKG11363	136	8		X	X
Macrophomina phaseolina	~500	Dothideomycetes	Botryosphaeriales	EKG11364	128	9		X	X
Macrophomina phaseolina	~500	Dothideomycetes	Botryosphaeriales	EKG11365	125	8		X	X
Macrophomina phaseolina	~500	Dothideomycetes	Botryosphaeriales	EKG12485	124	8		X	X
Macrophomina phaseolina	~500	Dothideomycetes	Botryosphaeriales	EKG22453	142	6		X	X
Macrophomina phaseolina	~500	Dothideomycetes	Botryosphaeriales	EKG22454	137	8		X	X
Macrophomina phaseolina	~500	Dothideomycetes	Botryosphaeriales	EKG22455	129	8		X	X
Pyrenophora teres	Barley	Dothideomycetes	Pleosporales	EFQ92451	137	6		X	X
Pyrenophora teres	Barley	Dothideomycetes	Pleosporales	EFQ96193	126	8			X
Pyrenophora tritici-repentis	Wheat	Dothideomycetes	Pleosporales	EDU47584	137	6		X	X
Pyrenophora tritici-repentis	Wheat	Dothideomycetes	Pleosporales	EDU47585	126	8			X
Stemphylium lycopersici	Tomato, Capsicum and papaya	Dothideomycetes	Pleosporales	KNG49652	134	6		X	X
Stemphylium lycopersici	Tomato, Capsicum and papaya	Dothideomycetes	Pleosporales	KNG49653	138	8		X	X
Stemphylium lycopersici	Tomato, Capsicum and papaya	Dothideomycetes	Pleosporales	KNG49654	127	8		X	X
