## Supplementary material for "A new family of structurally conserved fungal effectors displays epistatic interactions with plant resistance proteins": Supp Table 2

### Sheet: Sheet1
Table S2: Fungal proteome databases used for the HMM analysis
Species	Class	Order	Life Style	Assembly	Accession	Availability
Ceratocystis platani	Sordariomycetes	Microascales	Phytopathogen	ASM97888v1	GCA_000978885.1	https://fungi.ensembl.org/species.html
Chaetomium globosum	Sordariomycetes	Sordariales	Endophyte / human pathogen	ASM14336v1	GCA_000143365.1	https://fungi.ensembl.org/species.html
Chaetomium thermophilum var. thermophilum	Sordariomycetes	Sordariales	Saprophyte	CTHT_3.0	GCA_000221225.1	https://fungi.ensembl.org/species.html
Claviceps purpurea	Sordariomycetes	Hypocreales	Phytopathogen	ASM34735v1	GCA_000347355.1	https://fungi.ensembl.org/species.html
Colletotrichum chlorophyti	Sordariomycetes	Glomerellales	Phytopathogen	ASM193710v1	GCA_001937105.1	https://fungi.ensembl.org/species.html
Colletotrichum fioriniae	Sordariomycetes	Glomerellales	Phytopathogen	CFIO01	GCA_000582985.1	https://fungi.ensembl.org/species.html
Colletotrichum gloeosporioides	Sordariomycetes	Glomerellales	Phytopathogen	GCA_000319635.1	GCA_000319635.1	https://fungi.ensembl.org/species.html
Colletotrichum gloeosporioides	Sordariomycetes	Glomerellales	Phytopathogen	Colletotrichum_gloeosporioides1	GCA_000446055.1	https://fungi.ensembl.org/species.html
Colletotrichum graminicola	Sordariomycetes	Glomerellales	Phytopathogen	C_graminicola_M1_001_V1	GCA_000149035.1	https://fungi.ensembl.org/species.html
Colletotrichum higginsianum	Sordariomycetes	Glomerellales	Phytopathogen	GCA_000313795.2	GCA_000313795.2	https://fungi.ensembl.org/species.html
Colletotrichum higginsianum	Sordariomycetes	Glomerellales	Phytopathogen	ASM167251v1	GCA_001672515.1	https://fungi.ensembl.org/species.html
Colletotrichum incanum	Sordariomycetes	Glomerellales	Phytopathogen	Ci238704v1	GCA_001625285.1	https://fungi.ensembl.org/species.html
Colletotrichum incanum	Sordariomycetes	Glomerellales	Phytopathogen	ASM185523v1	GCA_001855235.1	https://fungi.ensembl.org/species.html
Colletotrichum nymphaeae	Sordariomycetes	Glomerellales	Phytopathogen	CNYM01	GCA_001563115.1	https://fungi.ensembl.org/species.html
Colletotrichum orbiculare	Sordariomycetes	Glomerellales	Phytopathogen	GCA_000350065.1	GCA_000350065.1	https://fungi.ensembl.org/species.html
Colletotrichum orchidophilum	Sordariomycetes	Glomerellales	Phytopathogen	CORC01	GCA_001831195.1	https://fungi.ensembl.org/species.html
Colletotrichum salicis	Sordariomycetes	Glomerellales	Phytopathogen	CSAL01	GCA_001563125.1	https://fungi.ensembl.org/species.html
Colletotrichum simmondsii	Sordariomycetes	Glomerellales	Phytopathogen	CSIM01	GCA_001563135.1	https://fungi.ensembl.org/species.html
Colletotrichum sublineola	Sordariomycetes	Glomerellales	Phytopathogen	ASM69613v1	GCA_000696135.1	https://fungi.ensembl.org/species.html
Colletotrichum tofieldiae	Sordariomycetes	Glomerellales	Endophyte	Ct0861v1	GCA_001625265.1	https://fungi.ensembl.org/species.html
Cordyceps militaris	Sordariomycetes	Hypocreales	Entomopathogen	CmilitarisCM01_v01	GCA_000225605.1	https://fungi.ensembl.org/species.html
Drechmeria coniospora	Sordariomycetes	Hypocreales	Nematopathogen	ASM162519v1	GCA_001625195.1	https://fungi.ensembl.org/species.html
Escovopsis weberi	Sordariomycetes	Hypocreales	Mycoparasite	ASM127849v1	GCA_001278495.1	https://fungi.ensembl.org/species.html
Eutypa lata	Sordariomycetes	Xylariales	Phytopathogen	UCREL1V03	GCA_000349385.1	https://fungi.ensembl.org/species.html
Fusarium culmorum	Sordariomycetes	Hypocreales	Phytopathogen	EF1	1.31846e+06	https://fungi.ensembl.org/species.html
Fusarium fujikuroi	Sordariomycetes	Hypocreales	Phytopathogen	ASM102303v1	GCA_001023035.1	https://fungi.ensembl.org/species.html
Fusarium fujikuroi	Sordariomycetes	Hypocreales	Phytopathogen	ASM102304v1	GCA_001023045.1	https://fungi.ensembl.org/species.html
Fusarium fujikuroi	Sordariomycetes	Hypocreales	Phytopathogen	ASM102306v1	GCA_001023065.1	https://fungi.ensembl.org/species.html
Fusarium fujikuroi	Sordariomycetes	Hypocreales	Phytopathogen	version_1	GCA_900096505.1	https://fungi.ensembl.org/species.html
Fusarium fujikuroi	Sordariomycetes	Hypocreales	Phytopathogen	version_1	GCA_900096685.1	https://fungi.ensembl.org/species.html
Fusarium fujikuroi	Sordariomycetes	Hypocreales	Phytopathogen	version_1	GCA_900096705.1	https://fungi.ensembl.org/species.html
Fusarium graminearum	Sordariomycetes	Hypocreales	Phytopathogen	RR1	GCA_900044135.1	https://fungi.ensembl.org/species.html
Fusarium graminearum	Sordariomycetes	Hypocreales	Phytopathogen	ASM24013v3	GCA_000240135.3	https://fungi.ensembl.org/species.html
Fusarium graminearum	Sordariomycetes	Hypocreales	Phytopathogen	CS3005v1	GCA_000599445.1	https://fungi.ensembl.org/species.html
Fusarium langsethiae	Sordariomycetes	Hypocreales	Phytopathogen	ASM129263v1	GCA_001292635.1	https://fungi.ensembl.org/species.html
Fusarium mangiferae	Sordariomycetes	Hypocreales	Phytopathogen	Genome_assembly_version_1	GCA_900044065.1	https://fungi.ensembl.org/species.html
Fusarium nygamai	Sordariomycetes	Hypocreales	Phytopathogen ?	CS10214v1	GCA_002894225.1	https://fungi.ensembl.org/species.html
Fusarium oxysporum	Sordariomycetes	Hypocreales	Phytopathogen	V64-1_v1	GCA_900096695.1	https://fungi.ensembl.org/species.html
Fusarium oxysporum	Sordariomycetes	Hypocreales	Phytopathogen	FO2	GCA_000222805.1	https://fungi.ensembl.org/species.html
Fusarium oxysporum f. sp. Conglutinans	Sordariomycetes	Hypocreales	Phytopathogen	FO_PHW808_V1	GCA_000260215.2	https://fungi.ensembl.org/species.html
Fusarium oxysporum f. sp. Cubense	Sordariomycetes	Hypocreales	Phytopathogen	Foc1_1.0	GCA_000350345.1	https://fungi.ensembl.org/species.html
Fusarium oxysporum f. sp. Cubense	Sordariomycetes	Hypocreales	Phytopathogen	Foc4_1.0	GCA_000350365.1	https://fungi.ensembl.org/species.html
Fusarium oxysporum f. sp. Cubense	Sordariomycetes	Hypocreales	Phytopathogen	FO_II5_V1	GCA_000260195.2	https://fungi.ensembl.org/species.html
Fusarium oxysporum f. sp. Lycopersici	Sordariomycetes	Hypocreales	Phytopathogen	ASM14995v2	GCA_000149955.2	https://fungi.ensembl.org/species.html
Fusarium oxysporum f. sp. Lycopersici	Sordariomycetes	Hypocreales	Phytopathogen	FO_MN25_V1	GCA_000259975.2	https://fungi.ensembl.org/species.html
Fusarium oxysporum f. sp. Melonis	Sordariomycetes	Hypocreales	Phytopathogen	FO_melonis_V1	GCA_000260495.2	https://fungi.ensembl.org/species.html
Fusarium oxysporum f. sp. Pisi	Sordariomycetes	Hypocreales	Phytopathogen	FO_HDV247_V1	GCA_000260075.2	https://fungi.ensembl.org/species.html
Fusarium oxysporum f. sp. radicis-cucumerinum	Sordariomycetes	Hypocreales	Phytopathogen	ASM170269v2	GCA_001702695.2	https://fungi.ensembl.org/species.html
Fusarium oxysporum f. sp. radicis-lycopersici	Sordariomycetes	Hypocreales	Phytopathogen	FO_CL57_V1	GCA_000260155.3	https://fungi.ensembl.org/species.html
Fusarium oxysporum f. sp. Raphani	Sordariomycetes	Hypocreales	Phytopathogen	FO_PHW815_V1	GCA_000260235.2	https://fungi.ensembl.org/species.html
Fusarium oxysporum f. sp. Vasinfectum	Sordariomycetes	Hypocreales	Phytopathogen	FO_Cotton_V1	GCA_000260175.2	https://fungi.ensembl.org/species.html
Fusarium oxysporum	Sordariomycetes	Hypocreales	Phytopathogen	FO_Fo47_V1	GCA_000271705.2	https://fungi.ensembl.org/species.html
Fusarium oxysporum	Sordariomycetes	Hypocreales	Phytopathogen	FO_FOSC_3_a_V1	GCA_000271745.2	https://fungi.ensembl.org/species.html
Fusarium poae	Sordariomycetes	Hypocreales	Phytopathogen	FPOA1.0	GCA_001675295.1	https://fungi.ensembl.org/species.html
Fusarium proliferatum	Sordariomycetes	Hypocreales	Phytopathogen	F._proliferatum_ET1_version_1	GCA_900067095.1	https://fungi.ensembl.org/species.html
Fusarium proliferatum	Sordariomycetes	Hypocreales	Phytopathogen	F._proliferatum_NRRL62905_version_1	GCA_900029915.1	https://fungi.ensembl.org/species.html
Fusarium pseudograminearum	Sordariomycetes	Hypocreales	Phytopathogen	GCA_000303195.1	GCA_000303195.1	https://fungi.ensembl.org/species.html
Fusarium venenatum	Sordariomycetes	Hypocreales	Phytopathogen	ASM90000737v1	GCA_900007375.1	https://fungi.ensembl.org/species.html
Fusarium verticillioides	Sordariomycetes	Hypocreales	Phytopathogen	ASM14955v1	GCA_000149555.1	https://fungi.ensembl.org/species.html
Gaeumannomyces tritici	Sordariomycetes	Magnaporthales	Phytopathogen	Gae_graminis_V2	GCA_000145635.1	https://fungi.ensembl.org/species.html
Grosmannia clavigera	Sordariomycetes	Ophiostomatales	Phytopathogen	Sanger-454-IlluminaPA_2.0	GCA_000143105.2	https://fungi.ensembl.org/species.html
Hirsutella minnesotensis	Sordariomycetes	Hypocreales	Nematopathogen	ASM95604v1	GCA_000956045.1	https://fungi.ensembl.org/species.html
Metarhizium acridum	Sordariomycetes	Hypocreales	Entomopathogen	MetAcr_May2010	GCA_000187405.1	https://fungi.ensembl.org/species.html
Microdochium bolleyi	Sordariomycetes	Xylariales	Phytopathogen	Microdochium_bolleyi_v1	GCA_001566295.1	https://fungi.ensembl.org/species.html
Neonectria ditissima	Sordariomycetes	Hypocreales	Tree Pathogen	R0905_v2.0	GCA_001306435.1	https://fungi.ensembl.org/species.html
Ophiocordyceps australis	Sordariomycetes	Hypocreales	Entomopathogen	OphauG2	GCA_002591405.1	https://fungi.ensembl.org/species.html
Ophiostoma piceae	Sordariomycetes	Ophiostomatales	Tree Pathogen	Opiceae_UAMHv01	GCA_000410735.1	https://fungi.ensembl.org/species.html
Pestalotiopsis fici	Sordariomycetes	Xylariales	Endophyte	PFICI	GCA_000516985.1	https://fungi.ensembl.org/species.html
Pochonia chlamydosporia	Sordariomycetes	Hypocreales	Nematopathogen	ASM165323v2	GCA_001653235.2	https://fungi.ensembl.org/species.html
Purpureocillium lilacinum	Sordariomycetes	Hypocreales	Nematopathogen	ASM165320v1	GCA_001653205.1	https://fungi.ensembl.org/species.html
Rosellinia necatrix	Sordariomycetes	Xylariales	Phytopathogen	Rnecatrix_2	GCA_001445595.3	https://fungi.ensembl.org/species.html
Thielaviopsis punctulata	Sordariomycetes	Microascales	Phytopathogen	ASM96861v1	GCA_000968615.1	https://fungi.ensembl.org/species.html
Tolypocladium capitatum	Sordariomycetes	Hypocreales	Mycoparasite	ASM290118v1	GCA_002901185.1	https://fungi.ensembl.org/species.html
Trichoderma asperellum	Sordariomycetes	Hypocreales	Mycoparasite	Trias_v._1.0	GCA_003025105.1	https://fungi.ensembl.org/species.html
Trichoderma reesei	Sordariomycetes	Hypocreales	Mycoparasite	GCA_000167675.2	GCA_000167675.2	https://fungi.ensembl.org/species.html
Ustilaginoidea virens	Sordariomycetes	Hypocreales	Phytopathogen	Assembly_for_version_1_of_the_Villosiclava_virens_genome	GCA_000687475.1	https://fungi.ensembl.org/species.html
Ustilaginoidea virens	Sordariomycetes	Hypocreales	Phytopathogen	ASM96522v2	GCA_000965225.2	https://fungi.ensembl.org/species.html
Verticillium alfalfae	Sordariomycetes	Glomerellales	Phytopathogen	ASM15082v1	GCA_000150825.1	https://fungi.ensembl.org/species.html
Verticillium dahliae	Sordariomycetes	Glomerellales	Phytopathogen	ASM15067v2	GCA_000150675.2	https://fungi.ensembl.org/species.html
Verticillium dahliae	Sordariomycetes	Glomerellales	Phytopathogen	ASM289298v1	GCA_002892985.1	https://fungi.ensembl.org/species.html
Verticillium dahliae	Sordariomycetes	Glomerellales	Phytopathogen	ASM289299v1	GCA_002892995.1	https://fungi.ensembl.org/species.html
Verticillium dahliae	Sordariomycetes	Glomerellales	Phytopathogen	ASM289302v1	GCA_002893025.1	https://fungi.ensembl.org/species.html
Verticillium dahliae	Sordariomycetes	Glomerellales	Phytopathogen	ASM289303v1	GCA_002893035.1	https://fungi.ensembl.org/species.html
Verticillium dahliae	Sordariomycetes	Glomerellales	Phytopathogen	ASM289304v1	GCA_002893045.1	https://fungi.ensembl.org/species.html
Verticillium dahliae	Sordariomycetes	Glomerellales	Phytopathogen	VDAG_JR2v.4.0	GCA_000400815.2	https://fungi.ensembl.org/species.html
Verticillium longisporum	Sordariomycetes	Glomerellales	Phytopathogen	vl1.denovo.v1	GCA_001268145.1	https://fungi.ensembl.org/species.html
Verticillium longisporum	Sordariomycetes	Glomerellales	Phytopathogen	vl2.denovo.v1	GCA_001268165.1	https://fungi.ensembl.org/species.html
Moelleriella libera	Sordariomycetes	Hypocreales	Entomopathogen	AAL_1.0	GCA_001636675.1	https://fungi.ensembl.org/species.html
Fulvia fulva	Dothideomycetes	Capnodiales	Phytopathogen	N/A	N/A	https://mycocosm.jgi.doe.gov/Clafu1/Clafu1.home.html
Venturia inaequalis	Dothideomycetes	Pleosporales	Phytopathogen	N/A	N/A	https://mycocosm.jgi.doe.gov/Venin1/Venin1.home.html
Venturia pirina	Dothideomycetes	Pleosporales	Phytopathogen	N/A	N/A	https://mycocosm.jgi.doe.gov/Venpi1/Venpi1.home.html
Blumeria graminis f. sp. Hordei	Leotiomycetes	Erysiphales	Phytopathogen	DH14	N/A	https://mycocosm.jgi.doe.gov/Blugr2/Blugr2.home.html
Blumeria graminis f. sp. hordei	Leotiomycetes	Erysiphales	Phytopathogen	Race1	N/A	https://mycocosm.jgi.doe.gov/BlugrR1_1/BlugrR1_1.home.html
Blumeria graminis f. sp. tritici	Leotiomycetes	Erysiphales	Phytopathogen	N/A	N/A	https://mycocosm.jgi.doe.gov/Blugra1/Blugra1.home.html
Erysiphe necator	Leotiomycetes	Erysiphales	Phytopathogen	N/A	N/A	https://fungi.ensembl.org/species.html
Erysiphe pulchra	Leotiomycetes	Erysiphales	Phytopathogen	N/A	N/A	https://fungi.ensembl.org/species.html
Magnaporthe oryzae	Sordariomycetes	Magnaporthales	Phytopathogen	FR13	N/A	http://genome.jouy.inra.fr/gemo/
Magnaporthe oryzae	Sordariomycetes	Magnaporthales	Phytopathogen	GY11	N/A	http://genome.jouy.inra.fr/gemo/
Magnaporthe oryzae	Sordariomycetes	Magnaporthales	Phytopathogen	TH12	N/A	http://genome.jouy.inra.fr/gemo/
Magnaporthe oryzae	Sordariomycetes	Magnaporthales	Phytopathogen	TH16	N/A	http://genome.jouy.inra.fr/gemo/
Magnaporthe oryzae	Sordariomycetes	Magnaporthales	Phytopathogen	PH14	N/A	http://genome.jouy.inra.fr/gemo/
Magnaporthe oryzae	Sordariomycetes	Magnaporthales	Phytopathogen	US71	N/A	http://genome.jouy.inra.fr/gemo/
Magnaporthe oryzae	Sordariomycetes	Magnaporthales	Phytopathogen	CD156	N/A	http://genome.jouy.inra.fr/gemo/
Magnaporthe oryzae	Sordariomycetes	Magnaporthales	Phytopathogen	BR32	N/A	http://genome.jouy.inra.fr/gemo/
Magnaporthe grisea	Sordariomycetes	Magnaporthales	Phytopathogen	BR29	N/A	http://genome.jouy.inra.fr/gemo/
Magnaporthe oryzae	Sordariomycetes	Magnaporthales	Phytopathogen	ina168	N/A	https://www.ddbj.nig.ac.jp/dra/index-e.html
Magnaporthe oryzae	Sordariomycetes	Magnaporthales	Phytopathogen	BR48	N/A	https://www.ddbj.nig.ac.jp/dra/index-e.html
Magnaporthe oryzae	Sordariomycetes	Magnaporthales	Phytopathogen	BR58	N/A	https://www.ddbj.nig.ac.jp/dra/index-e.html
Magnaporthe oryzae	Sordariomycetes	Magnaporthales	Phytopathogen	GFSI	N/A	https://www.ddbj.nig.ac.jp/dra/index-e.html
Magnaporthe oryzae	Sordariomycetes	Magnaporthales	Phytopathogen	z2-1	N/A	https://www.ddbj.nig.ac.jp/dra/index-e.html
Magnaporthe grisea	Sordariomycetes	Magnaporthales	Phytopathogen	Dig41	N/A	https://www.ddbj.nig.ac.jp/dra/index-e.html
Leptosphaeria maculans 'brassicae'	Dothideomycetes	Pleosporales	Phytopathogen	JN3
Leptosphaeria maculans 'lepidii'	Dothideomycetes	Pleosporales	Phytopathogen	IBCN84
Leptosphaeria biglobosa 'brassicae'	Dothideomycetes	Pleosporales	Phytopathogen	G1214
Leptosphaeria biglobosa 'thlaspii'	Dothideomycetes	Pleosporales	Phytopathogen	IBCN65
Alternaria alternata	Dothideomycetes	Pleosporales	Phytopathogen	Altal1	GCA_001642055.1	https://fungi.ensembl.org/species.html
Ascochyta rabiei	Dothideomycetes	Pleosporales	Phytopathogen	AscRab1.0	GCA_001630375.1	https://fungi.ensembl.org/species.html
Bipolaris maydis	Dothideomycetes	Pleosporales	Phytopathogen	CocheC4_1	GCA_000354255.1	https://fungi.ensembl.org/species.html
Bipolaris maydis	Dothideomycetes	Pleosporales	Phytopathogen	CocheC5_3	GCA_000338975.1	https://fungi.ensembl.org/species.html
Bipolaris sorokiniana	Dothideomycetes	Pleosporales	Phytopathogen	Cocsa1	GCA_000338995.1	https://fungi.ensembl.org/species.html
Bipolaris victoriae	Dothideomycetes	Pleosporales	Phytopathogen	Cochliobolus_victoriae_v1.0	GCA_000527765.1	https://fungi.ensembl.org/species.html
Bipolaris zeicola	Dothideomycetes	Pleosporales	Phytopathogen	Cochliobolus_carbonum_v1.0	GCA_000523435.1	https://fungi.ensembl.org/species.html
Clohesyomyces aquaticus	Dothideomycetes	Pleosporales	Saprophyte	Cloaq1	GCA_002105025.1	https://fungi.ensembl.org/species.html
Corynespora cassiicola	Dothideomycetes	Pleosporales	Phytopathogen	Corynespora_cassiicola_v1.0	GCA_003016335.1	https://fungi.ensembl.org/species.html
Epicoccum nigrum	Dothideomycetes	Pleosporales	Saprophyte	ASM211631v1	GCA_002116315.1	https://fungi.ensembl.org/species.html
Setosphaeria turcica	Dothideomycetes	Pleosporales	Phytopathogen	Setospaeria_trucica_Et28A_v1.0	GCA_000359705.1	https://fungi.ensembl.org/species.html
Paraphaeosphaeria sporulosa	Dothideomycetes	Pleosporales	Endophyte	Parsp1	GCA_001642045.1	https://fungi.ensembl.org/species.html
Periconia macrospinosa	Dothideomycetes	Pleosporales	Endophyte	Perma1	GCA_003073855.1	https://fungi.ensembl.org/species.html
Phaeosphaeria nodorum	Dothideomycetes	Pleosporales	Phytopathogen	ASM14691v1	GCA_000146915.1	https://fungi.ensembl.org/species.html
Pyrenochaeta sp.	Dothideomycetes	Pleosporales	Saprophyte	Pyrsp1	GCA_001644535.1	https://fungi.ensembl.org/species.html
Pyrenophora teres	Dothideomycetes	Pleosporales	Phytopathogen	GCA_000166005.1	GCA_000166005.1	https://fungi.ensembl.org/species.html
Pyrenophora tritici-repentis	Dothideomycetes	Pleosporales	Phytopathogen	PtrARCrossB10	GCA_003171545.1	https://fungi.ensembl.org/species.html
Pyrenophora tritici-repentis	Dothideomycetes	Pleosporales	Phytopathogen	Ptr134	GCA_003231325.1	https://fungi.ensembl.org/species.html
Pyrenophora tritici-repentis	Dothideomycetes	Pleosporales	Phytopathogen	Ptr239	GCA_003231365.1	https://fungi.ensembl.org/species.html
Pyrenophora tritici-repentis	Dothideomycetes	Pleosporales	Phytopathogen	Ptr86-124	GCA_003231425.1	https://fungi.ensembl.org/species.html
Pyrenophora tritici-repentis	Dothideomycetes	Pleosporales	Phytopathogen	ASM14998v1	GCA_000149985.1	https://fungi.ensembl.org/species.html
Stemphylium lycopersici	Dothideomycetes	Pleosporales	Phytopathogen	ASM119154v1	GCA_001191545.1	https://fungi.ensembl.org/species.html
Baudoinia panamericana	Dothideomycetes	Capnodiales	Saprophyte	Bauco1	GCA_000338955.1	https://fungi.ensembl.org/species.html
Cercospora berteroae	Dothideomycetes	Capnodiales	Phytopathogen	Cbert_1	GCA_002933655.1	https://fungi.ensembl.org/species.html
Cercospora beticola	Dothideomycetes	Capnodiales	Phytopathogen	CB0940_V2	GCA_002742065.1	https://fungi.ensembl.org/species.html
Cercospora zeina	Dothideomycetes	Capnodiales	Phytopathogen	ASM284461v1	GCA_002844615.1	https://fungi.ensembl.org/species.html
Dothistroma septosporum	Dothideomycetes	Capnodiales	Phytopathogen	GCA_000340195.1	GCA_000340195.1	https://fungi.ensembl.org/species.html
Mycosphaerella eumusae	Dothideomycetes	Capnodiales	Phytopathogen	ASM157823v1	GCA_001578235.1	https://fungi.ensembl.org/species.html
Pseudocercospora fijiensis	Dothideomycetes	Capnodiales	Phytopathogen	Mycfi2	GCA_000340215.1	https://fungi.ensembl.org/species.html
Pseudocercospora musae	Dothideomycetes	Capnodiales	Phytopathogen	ASM157822v1	GCA_001578225.1	https://fungi.ensembl.org/species.html
Rachicladosporium antarcticum	Dothideomycetes	Capnodiales	Saprophyte (Rock-inhabiting)	ASM207706v1	GCA_002077065.1	https://fungi.ensembl.org/species.html
Rachicladosporium sp.	Dothideomycetes	Capnodiales	Saprophyte (Rock-inhabiting)	ASM207704v2	GCA_002077045.2	https://fungi.ensembl.org/species.html
Ramularia collo-cygni	Dothideomycetes	Capnodiales	Phytopathogen	version_1	GCA_900074925.1	https://fungi.ensembl.org/species.html
Sphaerulina musiva	Dothideomycetes	Capnodiales	Phytopathogen	Septoria_musiva_SO2202_v1.0	GCA_000320565.2	https://fungi.ensembl.org/species.html
Zymoseptoria brevis	Dothideomycetes	Capnodiales	Phytopathogen	ASM96659v1	GCA_000966595.1	https://fungi.ensembl.org/species.html
Zymoseptoria tritici	Dothideomycetes	Capnodiales	Phytopathogen	MG2	GCA_000219625.1	https://fungi.ensembl.org/species.html
Zymoseptoria tritici	Dothideomycetes	Capnodiales	Phytopathogen	ZT1A5_complete_assembly	GCA_900099495.1	https://fungi.ensembl.org/species.html
Zymoseptoria tritici	Dothideomycetes	Capnodiales	Phytopathogen	ST99CH_1E4	GCA_900184115.1	https://fungi.ensembl.org/species.html
Zymoseptoria tritici	Dothideomycetes	Capnodiales	Phytopathogen	ST99CH_3D1	GCA_900184105.1	https://fungi.ensembl.org/species.html
Aureobasidium melanogenum	Dothideomycetes	Dothideales	Saprophyte	Aureobasidium_pullulans_var._melanogenum_CBS_110374_v1.0	GCA_000721775.1	https://fungi.ensembl.org/species.html
Aureobasidium namibiae	Dothideomycetes	Dothideales	Saprophyte	Aureobasidium_pullulans_var._namibiae_CBS_147.97_v1.0	GCA_000721765.1	https://fungi.ensembl.org/species.html
Aureobasidium pullulans	Dothideomycetes	Dothideales	Saprophyte	ASM167811v1	GCA_001678115.1	https://fungi.ensembl.org/species.html
Aureobasidium pullulans	Dothideomycetes	Dothideales	Saprophyte	Aureobasidium_pullulans_var._pullulans_EXF-150_assembly_version_1.0	GCA_000721785.1	https://fungi.ensembl.org/species.html
Aureobasidium subglaciale	Dothideomycetes	Dothideales	Saprophyte	Aureobasidium_pullulans_var._subglaciale_EXF-2481_v1.0	GCA_000721755.1	https://fungi.ensembl.org/species.html
Diplodia corticola	Dothideomycetes	Botryosphaeriales	Tree Pathogen	ASM188384v1	GCA_001883845.1	https://fungi.ensembl.org/species.html
Diplodia seriata	Dothideomycetes	Botryosphaeriales	Tree Pathogen	UCDDS831v0.1	GCA_001006355.1	https://fungi.ensembl.org/species.html
Diplodia seriata	Dothideomycetes	Botryosphaeriales	Tree Pathogen	Dipser_v1	GCA_001975905.1	https://fungi.ensembl.org/species.html
Macrophomina phaseolina	Dothideomycetes	Botryosphaeriales	Phytopathogen	MphMS6_1.0	GCA_000302655.1	https://fungi.ensembl.org/species.html
Neofusicoccum parvum	Dothideomycetes	Botryosphaeriales	Phytopathogen	UCRNP2V3	GCA_000385595.1	https://fungi.ensembl.org/species.html
